# Epitope-anchored contrastive transfer learning for paired CD8^+^ cell receptor-antigen recognition

**DOI:** 10.1101/2024.04.05.588255

**Authors:** Yumeng Zhang, Zhikang Wang, Yunzhe Jiang, Dene R. Littler, Mark Gerstein, Anthony W. Purcell, Jamie Rossjohn, Hong-Yu Ou, Jiangning Song

## Abstract

Understanding the mechanisms of T-cell antigen recognition that underpin adaptive immune responses is critical for the development of vaccines, immunotherapies, and treatments against autoimmune diseases. Despite extensive research efforts, the accurate identification of T cell receptor (TCR)-antigen binding pairs remains a significant challenge due to the vast diversity and cross-reactivity of TCRs. Here, we propose a deep-learning framework termed Epitope-anchored Contrastive Transfer Learning (EPACT) tailored to paired human CD8^+^ TCRs from single-cell sequencing data. Harnessing the pre-trained representations and the contrastive co-embedding space, EPACT demonstrates state-of-the-art model generalizability in predicting TCR binding specificity for unseen epitopes and distinct TCR repertoires, offering potential values for practical outcomes in real-world scenarios. The contrastive learning paradigm achieves highly precise predictions for immunodominant epitopes and facilitates interpretable analysis of epitope-specific T cells. The TCR binding strength predicted by EPACT aligns well with the surge in spike-specific immune responses targeting SARS-CoV-2 epitopes after vaccination. We further fine-tune EPACT on TCR-epitope structural data to decipher the residue-level interactions involved in T-cell antigen recognition. EPACT not only exhibits superior capabilities in quantifying inter-chain distance matrices and identifying contact residue pairs but also corroborates the presence of molecular mimicry across multiple tumor-associated antigens. Together, EPACT can serve as a useful AI approach with significant potential in practical applications and contribute toward the development of TCR-based diagnostics and immunotherapies.
