## Supplementary Table 1 for "Epitope-anchored contrastive transfer learning for paired CD8^+^ cell receptor-antigen recognition"

### Sheet: Sheet1
Table S1 Benchmarking results and ablation study of EPACT
	Five-fold CV (unseen peptide)				Test (VDJdb+ TCR-pMHC)
Method	AUC	AUPR	AVG AUC*	AVG AUPR*	AUC	AUPR	AVG AUC*	AVG AUPR*
ERGO-AE	0.5261	0.1788	0.5777	0.2739	0.662	0.3482	0.6254	0.4051
ERGO-LSTM	0.5318	0.1865	0.5847	0.2939	0.673	0.3565	0.6654	0.4762
STAPLER	0.4855	0.1694	0.5475	0.2901	0.6615	0.3869	0.6468	0.4668
NetTCR 2.2	0.5	0.1702	0.5705	0.2745	0.7063	0.4249	0.6691	0.4614
w/o pre-training	0.5633	0.2004	0.6409	0.3281	0.6676	0.3874	0.6481	0.4553
w/o contrastive learning	0.5674	0.2095	0.643	0.3422	0.6886	0.4287	0.6475	0.4726
EPACT	0.5954	0.2243	0.6887	0.3554	0.6964	0.4428	0.692	0.5017
*Averaged AUC/AUPR by stratifying epitopes
