## Supplementary Table 2 for "Epitope-anchored contrastive transfer learning for paired CD8^+^ cell receptor-antigen recognition"

### Sheet: Sheet1
Table S2 10X Genomics datasets used for pre-training human TCRs
Dataset	Cell types	Disease state	Feature barcode	# Filtered clonotypes
10k 1:1 Mixture of Jurkat and MM1S Cells, 5' v2.0, CRISPR Screening, Chromium X	T-lymphocyte	/	CRISPR, TotalSeq-C	3
10k bone marrow mononuclear cells (BMMNCs), 5' v2.0	bone marrow mononuclear cells	healthy	TotalSeq-C	3723
10k Bone Marrow Mononuclear Cells (BMMNCs), 5' v2.0 (with intronic reads)	bone marrow mononuclear cells	healthy	TotalSeq-C	3723
10k Human A0201 PBMCs with CMV, Flu, and SARS-Cov2 Spike In (BEAM-T)	PBMCs	/	BEAM	130
10k Human A1101 PBMCs with EBV Spike In (BEAM-T)	PBMCs	/	BEAM	4495
10k Human A2402 PBMCs with EBV and CMV Spike In (BEAM-T)	PBMCs	/	BEAM	2069
10k Human PBMCs, 5' v2.0, Chromium Controller	PBMCs	healthy	/	3761
10k Human PBMCs, 5' v2.0, Chromium X	PBMCs	healthy	/	3841
10k Human PBMCs, 5' v2.0, Chromium X (with intronic reads)	PBMCs	healthy	/	3843
10k T-PLL cells, sorted, 5' v2.0	bone marrow mononuclear cells	prolymphocytic leukemia	TotalSeq-C	72
10k T-PLL cells, unsorted, 5' v2.0	bone marrow mononuclear cells	prolymphocytic leukemia	TotalSeq-C	20
20k 1:1 Mixture of Jurkat and MM1S Cells, 5' HT v2.0, CRISPR Screening	T-lymphocyte	/	CRISPR, TotalSeq-C	12
20k bone marrow mononuclear cells (BMMNCs), 5' HT v2.0	bone marrow mononuclear cells	healthy	TotalSeq-C	7547
20k Human PBMCs, 5' HT v2.0	PBMCs	healthy	/	7669
20k T-PLL cells, sorted, 5' HT v2.0	bone marrow mononuclear cells	prolymphocytic leukemia	TotalSeq-C	110
20k T-PLL cells, unsorted, 5' HT v2.0	bone marrow mononuclear cells	prolymphocytic leukemia	TotalSeq-C	34
5k Human A0201 | B0702 PBMCs (BEAM-T)	PBMCs	/	BEAM	25
CD8+ T cells of Healthy Donor 1	T-lymphocyte	healthy	TotalSeq-C, Dextramer	25648
CD8+ T cells of Healthy Donor 2	T-lymphocyte	healthy	TotalSeq-C, Dextramer	15483
CD8+ T cells of Healthy Donor 3	T-lymphocyte	healthy	TotalSeq-C, Dextramer	15873
CD8+ T cells of Healthy Donor 4	T-lymphocyte	healthy	TotalSeq-C, Dextramer	14440
Demultiplexing 5’ Immune Profiling Libraries Pooled with Hashtags	PBMCs	healthy	TotalSeq-C	7627
Human PBMC from a Healthy Donor, 10k cells - multi (v2)	PBMCs	healthy	TotalSeq-C	4642
Human PBMC from a Healthy Donor, 10k cells (v2) (ranger 4.0)	PBMCs	healthy	TotalSeq-C	4652
Human PBMC from a Healthy Donor, 10k cells (v2) (ranger 5.0)	PBMCs	healthy	TotalSeq-C	4648
Human PBMC from a Healthy Donor, 1k cells (v1.1)	PBMCs	healthy	TotalSeq-C	342
Human PBMC from a Healthy Donor, 1k cells (v2)	PBMCs	healthy	TotalSeq-C	414
Human T cells from a Healthy Donor, 1k cells - multi (v2)	T-lymphocyte	healthy	TotalSeq-C	919
Integrated GEX and VDJ analysis of Connect generated library from human melanoma	dissociated tumor cells	melanoma	/	895
Integrated GEX and VDJ analysis of Connect generated library from human PBMCs	PBMCs	healthy	/	1516
Integrated GEX, TotalSeq™-C, and TCR Analysis of Chromium Connect Generated Library from 5k CMV+ T cells	T-lymphocyte	cytomegalovirus	TotalSeq-C	233
Melanoma Tumor Derived Cells (v1.1)	/	melanoma	/	1061
Melanoma Tumor Derived Cells (v2)	/	melanoma	/	1417
NSCLC tumor	/	Non-small cell lung cancer	/	1304
NSCLC tumor - TCR enrichment from amplified cDNA	/	Non-small cell lung cancer	/	1272
PBMCs of a healthy donor - TCR enrichment from amplified cDNA	PBMCs	healthy	/	2342
PBMCs of a Healthy Donor (Next GEM v1.1, 150x150)	PBMCs	healthy	TotalSeq-C	5150
PBMCs of a Healthy Donor (Next GEM v1.1)	PBMCs	healthy	TotalSeq-C	5127
PBMCs of a Healthy Donor (v1, 150x150)	PBMCs	healthy	TotalSeq-C	3198
PBMCs of a Healthy Donor (v1)	PBMCs	healthy	TotalSeq-C	3181
