## Supplementary Table 3 for "Epitope-anchored contrastive transfer learning for paired CD8^+^ cell receptor-antigen recognition"

### Sheet: Sheet1
Table S3 Statistics of datasets used for model training
Dataset description	Data size (Train/Test)	Source
Human peptides	973,055/108,117	IEDB
Human CD8+ TCRs	165,153/18,350	10X, STAPLER
Peptide-MHC-I binding affinity	153,300/17,170	NetMHCpan4.1
Peptide-MHC-I eluted ligand	17,027,587/946,001	BigMHC
Paired-CDR3-pMHC binding pairs	11,053/1,147	IEDB, VDJdb, McPAS, TBAdb, 10X, Francis
Paired-TCR-pMHC binding pairs	9,936/1,176	IEDB, VDJdb, McPAS, TBAdb, 10X, Francis
TCR-pMHC complex structures	148	STCRDab
