## Supplementary Table 4 for "Epitope-anchored contrastive transfer learning for paired CD8^+^ cell receptor-antigen recognition"

### Sheet: Sheet1
Table S4 Statistics of model size and hyperparameters
	Peptide LM	CDR3αβ LM	TCRαβ LM	pMHC BA	pMHC EL	CDR3αβ-pMHC binding	TCRαβ-pMHC binding	TCRαβ-pMHC interaction
Pre-trained model	/	/	/	PeptideLM	PeptideLM	pMHC BA	pMHC BA	TCRαβ-pMHC binding
Hidden dimension*	512	512	512	256 (MHC)	256 (MHC)	512	512	512
# Layers*	6	6	6	6 (MHC)	6 (MHC)	1+2**	1+2**	1+2**
# Attention heads*	4	4	4	4 (MHC)	4 (MHC)	4	4	4
Dropout rate	0.05***	0.05***	0.05***	0.2	0.2	0.3	0.3	0.3
# Parameters (Trainable)	13.17M	13.19M	13.20M	15.79M (2.61M)	15.79M (2.61M)	34.24M (6.88M)	34.26M (6.88M)	34.26M
Batch size	512	512	512	512	1024	512	512	16
Learning rate	0.0001	0.0001	0.0001	0.0005	0.0001	0.00025	0.0002	0.0002
# Epochs	200	100	100	50	50	50	50	100
# Warm epochs	20	10	10	5	5	5	5	10
Atchley factor coef	0.2	0.2	0.2
MLM coef				0.05	0.05
Contrastive loss coef						0.3	0.3
Contrastive loss temperature						0.5	0.5
Contact coef								0.5
Segment (CDR1α, CDR3α, CDR3β) coef								0.3, 0.6, 1.0
*Not include the pre-trained model
**1+2, 1 self-attention layer and 2 convolutional blocks
***Attention dropout rate
