## Supplementary Table 5 for "Epitope-anchored contrastive transfer learning for paired CD8^+^ cell receptor-antigen recognition"

### Sheet: Sheet1
Table S5 Statistics of TCRmodel2-predicted TCR-pMHC complex structures
TCR-peptide-MHC	pLDDT	CDR3α pLDDT	CDR3β pLDDT	pTM	ipTM	TCR-pMHC ipTM	Model confidence*
AS4.3-gspD-B27	92.96	82.68	78.52	0.75	0.68	0.57	0.69
AS3.1-GPER1-B27	94.59	75.99	89.32	0.89	0.86	0.84	0.87
MEL8-BST2-A02	94.46	80.66	75.54	0.89	0.87	0.85	0.88
MEL8-IMP2-A02	95.25	85.11	77.99	0.9	0.87	0.86	0.88
*Model confidence >= 0.85 - model likely good. Model confidence <= 0.49 - model likely not good.
